# Patterns, Profiles, and Parsimony: dissecting transcriptional signatures from minimal single-cell RNA-seq output with SALSA

**DOI:** 10.1101/551762

**Authors:** Oswaldo A. Lozoya, Kathryn S. McClelland, Brian Papas, Jian-Liang Li, Humphrey H-C Yao

**Affiliations:** Genomic Integrity & Structural Biology Laboratory, National Institute of Environmental Health Sciences, Research Triangle Park, North Carolina, USA; Reproductive and Developmental Biology Laboratory, National Institute of Environmental Health Sciences, Research Triangle Park, North Carolina, USA; Integrative Bioinformatics Support Group, National Institute of Environmental Health Sciences, Research Triangle Park, North Carolina, USA; KSM now at: Section of Developmental Genomics, Laboratory of Cellular and Developmental Biology, National Institute of Diabetes and Kidney and Digestive Diseases, National Institutes of Health, Bethesda, Maryland, USA

## Abstract

Single-cell RNA sequencing (scRNA-seq) technologies have precipitated the development of bioinformatic tools to reconstruct cell lineage specification and differentiation processes with single-cell precision. However, start-up costs and data volumes currently required for statistically reproducible insight remain prohibitively expensive, preventing scRNA-seq technologies from becoming mainstream. Here, we introduce single-cell amalgamation by latent semantic analysis (SALSA), a versatile workflow to address those issues from a data science perspective. SALSA is an integrative and systematic methodology that introduces matrix focusing, a parametric frequentist approach to identify fractions of statistically significant and robust data within single-cell expression matrices. SALSA then transforms the focused matrix into an imputable mix of data-positive and data-missing information, projects it into a latent variable space using generalized linear modelling, and extracts patterns of enrichment. Last, SALSA leverages multivariate analyses, adjusted for rates of library-wise transcript detection and cluster-wise gene representation across latent patterns, to assign individual cells under distinct transcriptional profiles via unsupervised hierarchical clustering. In SALSA, cell type assignment relies exclusively on genes expressed both robustly, relative to sequencing noise, and differentially, among latent patterns, which represent best-candidates for confirmatory validation assays. To benchmark how SALSA performs in experimental settings, we used the publicly available 10X Genomics PBMC 3K dataset, a pre-curated silver standard comprising 2,700 single-cell barcodes from human frozen peripheral blood with transcripts aligned to 16,634 genes. SALSA identified at least 7 distinct transcriptional profiles in PBMC 3K based on <500 differentially expressed Profiler genes determined agnostically, which matched expected frequencies of dominant cell types in peripheral blood. We confirmed that each transcriptional profile inferred by SALSA matched known expression signatures of blood cell types based on surveys of 15 landmark genes and other supplemental markers. SALSA was able to resolve transcriptional profiles from only ∼9% of the total count data accrued, spread across <0.5% of the PBMC 3K expression matrix real estate (16,634 genes × 2,700 cells). In conclusion, SALSA amalgamates scRNA-seq data in favor of reproducible findings. Furthermore, by extracting statistical insight at lower experimental costs and computational workloads than previously reported, SALSA represents an alternative bioinformatics strategy to make single-cell technologies affordable and widespread.
