## Supplementary material for "Patterns, Profiles, and Parsimony: dissecting transcriptional signatures from minimal single-cell RNA-seq output with SALSA": Table S1

### Sheet: SALSA Table 2 Overrepresented G
Overrepresented Gene (Entrez Symbol)	Total Number of Expressing Cells	Total UMIs Aligned to Gene in Dataset	Rate of Aligned UMIs per Expressing Cell
ACTB	2444	47363	19.3793
ACTG1	1032	10497	10.1715
AIF1	517	6090	11.7795
ARHGDIB	1029	9600	9.32945
ARPC1B	537	6092	11.3445
ARPC2	596	6501	10.9077
ARPC3	634	7140	11.2618
ATP5G2	547	6337	11.585
B2M	2688	121363	45.1499
BTF3	848	8189	9.65684
BTG1	952	8766	9.20798
CD37	542	6170	11.3838
CD52	1221	10610	8.6896
CD74	1075	23018	21.4121
CFL1	1179	10640	9.0246
CORO1A	543	6126	11.2818
COTL1	584	8075	13.8271
COX4I1	950	8889	9.35684
CST3	646	11857	18.3545
CTSS	469	5466	11.6546
CYBA	991	10411	10.5055
DDX5	592	6063	10.2416
DUSP1	1407	12818	9.11016
EEF1A1	2516	41904	16.655
EEF1B2	1032	9156	8.87209
EEF1D	1619	13130	8.10994
EEF2	548	6216	11.3431
EIF1	2031	18028	8.87642
FAU	2148	18674	8.69367
FCER1G	483	5498	11.383
FOS	1608	15579	9.68843
FTH1	2131	57341	26.908
FTL	2177	74702	34.3142
GAPDH	991	10678	10.775
GLTSCR2	606	6560	10.8251
GNB2L1	2121	20555	9.69118
H3F3B	1589	14036	8.83323
HLA.A	1934	18431	9.52999
HLA.B	1551	13247	8.54094
HLA.C	2166	22564	10.4174
HLA.DPA1	590	6980	11.8305
HLA.DPB1	634	7817	12.3297
HLA.DRA	868	16467	18.9712
HLA.DRB1	622	6829	10.9791
HLA.E	904	8422	9.31637
HNRNPA1	1319	10674	8.09249
IL32	605	5708	9.43471
ITM2B	454	5566	12.2599
JUN	756	7301	9.65741
JUNB	1680	18863	11.228
LDHB	527	5324	10.1025
LGALS1	688	8055	11.7078
LST1	489	5863	11.9898
LTB	1012	10602	10.4763
LYZ	667	27666	41.4783
MALAT1	2683	161685	60.2628
MT.ATP6	621	6311	10.1626
MT.CO1	2564	39191	15.2851
MT.CO2	1704	19084	11.1995
MT.CO3	2064	19290	9.34593
MT.CYB	1360	11797	8.67426
MT.ND1	1466	13011	8.87517
MT.ND2	1207	10882	9.01574
MT.ND4	1647	13760	8.35458
MYL12A	901	8368	9.28746
MYL6	812	8307	10.2303
NACA	1894	17417	9.19588
NPM1	781	7170	9.18054
OAZ1	1108	13238	11.9477
PABPC1	839	7848	9.35399
PFDN5	1173	10096	8.60699
PFN1	1473	14394	9.77189
PTMA	2282	23038	10.0955
RPL10	2677	88517	33.0657
RPL10A	2282	25807	11.3089
RPL11	2629	51634	19.6402
RPL12	2461	31199	12.6774
RPL13	2660	77111	28.9891
RPL13A	2663	76843	28.8558
RPL14	2351	26676	11.3467
RPL15	2538	34935	13.7648
RPL17	1829	15413	8.42701
RPL18	2215	23084	10.4217
RPL18A	2549	40979	16.0765
RPL19	2601	49028	18.8497
RPL21	2474	35001	14.1475
RPL22	561	5765	10.2763
RPL23	737	7069	9.59159
RPL23A	2440	32711	13.4061
RPL24	1507	12192	8.09025
RPL26	2443	27247	11.1531
RPL27	1691	13742	8.12655
RPL27A	2450	31201	12.7351
RPL28	2561	38630	15.084
RPL29	2312	24517	10.6042
RPL3	2572	47212	18.3561
RPL30	2229	23656	10.6128
RPL31	2077	20014	9.63601
RPL32	2608	51592	19.7822
RPL34	1740	20745	11.9224
RPL35	2014	17742	8.80933
RPL35A	2203	21046	9.55334
RPL36	1736	14257	8.21256
RPL36A	1135	9583	8.44317
RPL37	1675	13482	8.04896
RPL37A	1685	13555	8.04451
RPL38	960	8118	8.45625
RPL4	1748	15607	8.92849
RPL5	2078	20452	9.84216
RPL6	2445	29927	12.2401
RPL7	2181	23549	10.7973
RPL7A	2132	21211	9.94887
RPL8	2275	25320	11.1297
RPL9	2239	25543	11.4082
RPLP0	1729	16184	9.36032
RPLP1	2593	47450	18.2993
RPLP2	2494	35684	14.3079
RPS10	2088	19515	9.34626
RPS11	1547	13263	8.57337
RPS12	2540	48256	18.9984
RPS13	1992	18766	9.42068
RPS14	2573	43308	16.8317
RPS15	2428	26956	11.1021
RPS15A	2427	33154	13.6605
RPS16	2299	24888	10.8256
RPS18	2609	55413	21.2392
RPS19	2567	43858	17.0853
RPS2	2649	65155	24.5961
RPS20	1661	14346	8.63697
RPS21	784	7372	9.40306
RPS23	2243	24445	10.8984
RPS24	1625	13056	8.03446
RPS25	2154	22217	10.3143
RPS26	1124	9289	8.26423
RPS27	2564	45094	17.5874
RPS27A	2256	31447	13.9393
RPS28	1887	16128	8.5469
RPS29	1356	11183	8.24705
RPS3	2590	51025	19.7008
RPS3A	2327	34451	14.8049
RPS4X	2523	37171	14.7329
RPS4Y1	807	7612	9.43247
RPS5	2217	24632	11.1105
RPS6	2624	62546	23.8361
RPS7	2353	25642	10.8976
RPS8	2372	29107	12.2711
RPS9	2304	24995	10.8485
RPSA	1974	20361	10.3146
S100A11	476	5246	11.021
S100A4	1435	19598	13.6571
S100A6	911	11311	12.416
S100A9	551	16326	29.6298
SAT1	549	7425	13.5246
SERF2	725	7132	9.83724
SH3BGRL3	1002	10127	10.1068
SLC25A6	665	6963	10.4707
SRGN	457	5112	11.186
TMSB10	2492	37306	14.9703
TMSB4X	2695	124210	46.0891
TPT1	2277	27182	11.9376
TYROBP	720	9381	13.0292
UBA52	1953	16908	8.65745
UBC	769	7469	9.71261
VIM	981	10135	10.3313
YBX1	608	6920	11.3816
ZFP36	523	5783	11.0574
